# *Escherichia coli σ*^38^ promoters use two UP elements instead of a −35 element: resolution of a paradox and discovery that *σ*^38^ transcribes ribosomal promoters

**DOI:** 10.1101/2020.02.05.936344

**Authors:** Kevin S. Franco, Zhe Sun, Yixiong Chen, Cedric Cagliero, Yuhong Zuo, Yan Ning Zhou, Mikhail Kashlev, Ding Jun Jin, Thomas D. Schneider

## Abstract

In *E. coli*, one RNA polymerase (RNAP) transcribes all RNA species, and different regulons are transcribed by employing different sigma (*σ*) factors. RNAP containing *σ*^38^ (*σ*^*S*^) activates genes responding to stress conditions such as stationary phase. The structure of *σ*^38^ promoters has been controversial for more than two decades. To construct a model of *σ*^38^ promoters using information theory, we aligned proven transcriptional start sites to maximize the sequence information, in bits, and identified a −10 element similar to *σ*^70^ promoters. We could not align any −35 sequence logo; instead we found two patterns upstream of the −35 region. These patterns have dyad symmetry sequences and correspond to the location of UP elements in ribosomal RNA (rRNA) promoters. Additionally the UP element dyad symmetry suggests that the two polymerase *α* subunits, which bind to the UPs, should have two-fold dyad axis of symmetry on the polymerase and this is indeed observed in an X-ray crystal structure. Curiously the *α*CTDs should compete for overlapping UP elements. *In vitro* experiments confirm that *σ*^38^ recognizes the *rrnB* P1 promoter, requires a −10, UP elements and no −35. This clarifies the long-standing paradox of how *σ*^38^ promoters differ from those of *σ*^70^.
