## Supplement_for_sigma38_paper-directory for "*Escherichia coli σ*^38^ promoters use two UP elements instead of a −35 element: resolution of a paradox and discovery that *σ*^38^ transcribes ribosomal promoters": Peano.Landini2015-Table1.csv

peak_start	peak_end	downstream_gene	chromosome_strand	experimentally_validated_TSS_located_inside_peak	Gene_function	Regulation_by_sS_or_by_other_alternative_s_factors
63400	63538	hepA	-	-	RNA-polymerase_associated_ATPase	sH_:_WadeJT2006
106436	106616	lpxC	+	106530	UDP-3-O-acyl-N-acetylglucosamine_deacetylase_(lipid_A_biosynthesis)	Dong2009min
262040	262202	thrW	+	262065	threonyl-tRNA
392250	392349	insEF-2	-	-	IS-3_transposase	Dong2008
406100	406199	yaiA	+	405504	unknown,_oxidative_stress	Weber_2005
437329	437469	yajO	-	440597	putative_NAD(P)H-dependent_xylose_reductase	Weber_2005
479920	480115	tomB	-	-	antitoxin_in_tomB/hha_T/A_system
574850	575099	insH-2	-	-	IS-5_transposase
837550	837849	ybiI	-	-	unknown_
848050	848349	dps	-	848173	stationary_phase_nucleoid_component/ferritin	Lacour_2004/Patten2004/Weber2005
1215900	1216399	ymgC	+	1214975	involved_in_biofilm_formation	Patten_2004
1219400	1219949	ycgH	+	-	pseudogene-_autotransporter
1236420	1236526	ycgB	-	1236508	unknown	Ibanez-Ruiz_2000/Patten2004/Weber2005
1341304	1341480	osmB	-	1341500	osmotically_inducible_lipoprotein	Hengge-Aronis1993/Wise1996/Patten2004
1430250	1430549	tfaR	+	-	Rac_prophage_tail_fiber_assembly_protein,_induced_in_biofilms
1509526	1509697	ydcS	+	1509623	polyamine_transporter	Schellhorn1998/Patten2004/Weber2005
1524000	1524199	ansP	-	1524035	arginine_transporter	Lacour2004/Dong2009
1608700	1608949	uxaB	-	1608744	galacturonate_degradation
1687744	1687907	ydgA	+	1687818	unknown,_involved_in_swarming_motility	Weber2005/Dong2009min
1755350	1755499	lpp	+	1755320	Braun_lipoprotein
1756820	1756885	ynhG	-	-	transpeptidase,_associated_to_Lpp	Patten2004/Weber2005
1894663	1894896	sdaA	+	1894833	serine_deaminase	sH_:_WadeJT2006
1905547	1905784	yobF	-	1905641	stress_response_protein
1920033	1920203	yebW	+	-	unknown
1921150	1921299	ryeB	-	-	small_RNA,_antisense_of_small_RNA_ryeA	Maciag_2011/Frohlich_2012
2026384	2026505	yodC	-	-	unknown	Patten2004/Weber2005
2061261	2061484	erfK	-	-	transpeptidase,_associated_to_Lpp	Weber2005
2103850	2104199	wbbI	-	-	?-1,6-galactofuranosyl-transferase,_LPS_O-antigen_
2104550	2105599	wbbH	-	-	LPS_O-antigen_polymerase
2190800	2190949	yehE	-	-	unknown
2225279	2225390	yohF	-	-	predicted_acetoin_dehydrogenase	van_Dyk1998/Weber2005
2468677	2468882	tfaS	+	-	CPS-53_prophage_tail_protein
2663364	2663501	csiE	+	2663423	stationary_phase_inducible_gene	Marschall1998/Patten2004/Weber2005
2734910	2735081	raiA	+	-	ribosome_inhibitor,_stationary_phase-dependent	Dong2009_O157_/_sH:_WadeJT2006
2753502	2753707	ssrA	+	2753608	tmRNA
2758300	2758999	yfjJ	+	-	CP4-57_prophage_protein	Dong2008
2797100	2797249	alaE	+	-	alanine_exporter
2817227	2817395	csrA	-	2817295	RNA-binding_protein,_translational_regulator	Dong2009/Yakhnin2011
2924252	2924370	ygdH	+	-	unknown	Dong2009_O157
2974153	2974278	omrA	-	2974211	small_regulatory_RNA	Levi-Meyrueis2014
2991100	2992299	ygeI	+	-	unknown
3054792	3054952	sibC	+	3054873	small_regulatory_RNA
3058600	3058749	scpA	+	-	methyl-malonyl-CoA_mutase
3066050	3066149	yggE	-	3066148	unknown,_oxidative_stress	Lacour2004/Weber2005
3235233	3235381	ygjR	+	3235304	predicted_dehydrogenase
3598950	3599099	rpoH	-	3598886	alternative_sigma_factor_(sigma32)	Janaszak2009
3637750	3637949	uspB	-	3637871	universal_stress_protein_B	Farewell1998/Weber2005/Dong2009min
3706750	3706999	proK	-	3706717	prolinyl-tRNA
4361287	4361432	yjdC	-	4361353	putative_transcriptional_regulator	Weber2005
4437000	4437349	ytfJ	-	4437309	unknown,_periplasmic_protein	Dong2009_O157_/_sE:_Dartigalongue2001
