## Supplement_for_sigma38_paper-directory for "*Escherichia coli σ*^38^ promoters use two UP elements instead of a −35 element: resolution of a paradox and discovery that *σ*^38^ transcribes ribosomal promoters": Peano.Landini2015-Table2.csv

peak_start	peak_end	downstream_gene-downstream_gene	chromosome_strand	experimentally_validated_TSS_located_inside_peak	Gene_function
1257750	1258199	ychH-pth	+	1257961	unknown,_oxidative_stress
1288250	1288399	rssA-ychJ	+	1288329	unknown
1438800	1439049	ydbJ-ydbK	+	1439053	unknown
1488650	1488949	cybB-gapC1	+	-	cytochrome_b561
1820250	1820349	nadE-osmE	+	1820326	NAD_synthetase,_NH3-dependent
2022850	2023149	yodD-dsrB	+	-	involved_in_oxidative_and_acid_stress
2493450	2493549	lpxP-yfdY	+	-	palmitoleoyl_acyltransferase_(LPS_biosynthesis)
2627100	2627399	yfgG-yfgF	+	2627275	unknown
2903350	2903649	ygcG-queE	+	-	small_protein_involved_in_cell_envelope_stress
3851100	3851399	tisB-istR-1-istR-2	+	3851360	toxic_peptide
4124850	4125049	rpmE-priA	+	4124931	L31_ribosomal_protein
4414650	4414899	yjfP-bsmA	+	-	esterase
4434400	4434749	cysQ-cpdB	+	-	adenosine_3'-5'_bisphosphate_(PAP)_nucleotidase
