## Supplement_for_sigma38_paper-directory for "*Escherichia coli σ*^38^ promoters use two UP elements instead of a −35 element: resolution of a paradox and discovery that *σ*^38^ transcribes ribosomal promoters": Peano.Landini2015-Table34-list.csv

Table	site_part	sigmaS-dependency	Promoter_name	TSS_location_(coordinates)	sequence
S3	p10	dependent	ansP-P1	1524035	GTTCATGGCAACTTATATGA
S3	p10	dependent	ansP-P2	1524044	TGAATAAACATTGTTCATGG
S3	p10	dependent	cpdB	4434652	AATTGTGGCATTCTTCACTG
S3	p10	dependent	csiE	2663423	TCCTTGAGCAAACTTTAGCT
S3	p10	dependent	csrA	2817295	ATATCGGCTAAACTTAGGTT
S3	p10	dependent	dps	848173	GCCGGTGCTATACTTAATCT
S3	p10	dependent	omrA	2974211	GTGCAGACCACAATCAAGAT
S3	p10	dependent	osmB	1341393	TTCTTAGCTATTATAGTTAT
S3	p10	dependent	osmE	1820307	ATGTATTCCAGGCTTATCTA
S3	p10	dependent	rssA	1288329	ACATAGGCTATACTCGACAG
S3	p10	dependent	sibC	3054873	CTTTGACCTAATTTAGTGAG
S3	p10	dependent	uspB	3637871	TGATCTCCTACACTATCTAT
S3	p10	dependent	ybiI	837707	GGATTAGCTACACTTAACTG
S3	p10	dependent	ycgB	1236508	CAGGTGTTCTATGCTTGAAA
S3	p10	dependent	ychH	1257961	GTGTTGTCTATACTTTACAC
S3	p10	dependent	ydbK	1438870	CCATTTGCTAAAATTGAAAG
S3	p10	dependent	ydcS	1509623	CGCCGGTCTATGGTTAAACA
S3	p10	dependent	ydgA	1687818	TCTCTTGCTAAGCTTATTAA
S3	p10	dependent	yggE	3066148	AGAGGCGCTAAGCTTGCCTC
S3	p10	dependent	yjdC	4361353	CCGTGAACGACACTTGCAGT
S3	p10	dependent	ytfJ	4437309	CCAAGTGGTCGGATCACCTG
S3	p10	independent	alaE	2796688	CAAGATTATATATTAGCCAT
S3	p10	independent	lpp	1755407	ACTTTGTGTAATACTTGTAA
S3	p10	independent	lpxC	106530	ATGTATAGTACACTTCGGTT
S3	p10	independent	sdaA	1894833	AATCATCGCAATATTAGTTA
S3	p10	independent	ssrA	2753608	AAATCTGGTATACTTACCTT
S3	p10	independent	uxaB	1608744	AAGTTTGCTAACCTGTCGTA
S3	p10	independent	ygjR	3235304	AGGCGTGCTACATTGACGAC
S3	p10	independent	yobF	1905641	GTATGTGATAACAGATTTCG
S3	p10	independent	ytfJ	4437309	CCAAGTGGTCGGATCACCTG
S4	p35	dependent	ansP-P1	1524035	GGATGAATAA
S4	p35	dependent	ansP-P2	1524044	AACTATCATC
S4	p35	dependent	cpdB	4434652	CATTTTCAAA
S4	p35	dependent	csiE	2663423	CATTCCTTTC
S4	p35	dependent	csrA	2817295	GTCAGGTTGA
S4	p35	dependent	dps	848173	AATAGCGGAA
S4	p35	dependent	omrA	2974211	CGCTGGCGAA
S4	p35	dependent	osmB	1341393	ATATTTCACC
S4	p35	dependent	osmE	1820307	GCTTGAAAAA
S4	p35	dependent	rssA	1288329	GACACATAAG
S4	p35	dependent	sibC	3054873	GATTGACATC
S4	p35	dependent	uspB	3637871	TCTGGAAAAA
S4	p35	dependent	ybiI	837707	TGCCCGAGTT
S4	p35	dependent	ycgB	1236508	CGGCGACGCG
S4	p35	dependent	ychH	1257961	CGCACATAAC
S4	p35	dependent	ydbK	1438870	CGAAAATGCA
S4	p35	dependent	ydcS	1509623	CGAAGGTGTG
S4	p35	dependent	ydgA	1687818	TACTGAAAAA
S4	p35	dependent	yggE	3066148	TGATGGAAAA
S4	p35	dependent	yjdC	4361353	TTTTGGCGGA
S4	p35	independent	lpp	1755407	TATTCTCAAC
S4	p35	independent	lpxC	106530	GCTAAACTGG
S4	p35	independent	sdaA	1894833	AAAACACTAC
S4	p35	independent	ssrA	2753608	GCTGGTCATG
S4	p35	independent	uxaB	1608744	GGTTCGGCGT
S4	p35	independent	ygjR	3235304	CGTCGAAGAT
S4	p35	independent	yobF	1905641	GCCTGGAACA
S4	p35	independent	ytfJ	4437309	GATTAAACTC
