## Supplement_for_sigma38_paper-directory for "*Escherichia coli σ*^38^ promoters use two UP elements instead of a −35 element: resolution of a paradox and discovery that *σ*^38^ transcribes ribosomal promoters": sigma38.169.combinedUP.inst.txt

title 'target'
default out-of-range reduce-range
default numbering piece
organism E.coli-str.-K-12-substr.-MG1655
chromosome E.coli-str.-K-12-substr.-MG1655
name "adhP"	piece NC_000913	get from 1552154 +200 to same -200 direction -
name "amyA"	piece NC_000913	get from 2004101 -200 to same +200 direction +
name "dkgA"	piece NC_000913	get from 3154484 -200 to same +200 direction +
name "gabD"	piece NC_000913	get from 2788876 -200 to same +200 direction +
name "hdhA"	piece NC_000913	get from 1696126 +200 to same -200 direction -
name "narU"	piece NC_000913	get from 1542239 +200 to same -200 direction -
name "narY"	piece NC_000913	get from 1537069 +200 to same -200 direction -
name "poxB"	piece NC_000913	get from 910699 +200 to same -200 direction -
name "qorA"	piece NC_000913	get from 4262352 +200 to same -200 direction -
name "talAp1"	piece NC_000913	get from 2576550 -200 to same +200 direction +
name "talAp2"	piece NC_000913	get from 2576541 -200 to same +200 direction +
name "tam"	piece NC_000913	get from 1604988 -200 to same +200 direction +
name "tktB"	piece NC_000913	get from 2577305 -200 to same +200 direction +
name "ugpQ"	piece NC_000913	get from 3586383 +200 to same -200 direction -
name "glsA"	piece NC_000913	get from 510805 -200 to same +200 direction +
name "ybaY"	piece NC_000913	get from 474476 -200 to same +200 direction +
name "ycaC"	piece NC_000913	get from 944890 +200 to same -200 direction -
name "yfcF"	piece NC_000913	get from 2418732 +200 to same -200 direction -
name "patA"	piece NC_000913	get from 3217414 -200 to same +200 direction +
name "yhfW"	piece NC_000913	get from 3507940 +200 to same -200 direction -
name "yjcS"	piece NC_000913	get from 4304790 +200 to same -200 direction -
name "yjgB"	piece NC_000913	get from 4494323 +200 to same -200 direction -
name "yncG"	piece NC_000913	get from 1524194 -200 to same +200 direction +
name "ysgA"	piece NC_000913	get from 4014388 +200 to same -200 direction -
name "bolA"	piece NC_000913	get from 453500 -200 to same +200 direction +
name "chaB"	piece NC_000913	get from 1271236 -200 to same +200 direction +
name "csiR"	piece NC_000913	get from 2793594 -200 to same +200 direction +
name "gadW"	piece NC_000913	get from 3662726 +200 to same -200 direction -
name "gadX"	piece NC_000913	get from 3664075 +200 to same -200 direction -
name "gmr"	piece NC_000913	get from 1344930 +200 to same -200 direction -
name "pdhR"	piece NC_000913	get from 121860 -200 to same +200 direction +
name "rssB"	piece NC_000913	get from 1289377 -200 to same +200 direction +
name "wrbA"	piece NC_000913	get from 1067091 +200 to same -200 direction -
name "yiaG"	piece NC_000913	get from 3717387 -200 to same +200 direction +
name "artPp1"	piece NC_000913	get from 903090 +200 to same -200 direction -
name "artPp2"	piece NC_000913	get from 903117 +200 to same -200 direction -
name "artPp3"	piece NC_000913	get from 903117 +200 to same -200 direction -
name "blc"	piece NC_000913	get from 4375818 +200 to same -200 direction -
name "mscL"	piece NC_000913	get from 3435955 -200 to same +200 direction +
name "potF"	piece NC_000913	get from 892811 -200 to same +200 direction +
name "rssA"	piece NC_000913	get from 1288083 -200 to same +200 direction +
name "ugpB"	piece NC_000913	get from 3590587 +200 to same -200 direction -
name "ugpC"	piece NC_000913	get from 3587430 +200 to same -200 direction -
name "ybiO"	piece NC_000913	get from 844782 +200 to same -200 direction -
name "ybiP"	piece NC_000913	get from 851949 +200 to same -200 direction -
name "ydcS"	piece NC_000913	get from 1509563 -200 to same +200 direction +
name "ydhJ"	piece NC_000913	get from 1718978 -200 to same +200 direction +
name "yebS"	piece NC_000913	get from 1914204 -200 to same +200 direction +
name "yhhT"	piece NC_000913	get from 3609809 -200 to same +200 direction +
name "yhjD"	piece NC_000913	get from 3671250 -200 to same +200 direction +
name "yphA"	piece NC_000913	get from 2671286 -200 to same +200 direction +
name "yqaE"	piece NC_000913	get from 2795162 +200 to same -200 direction -
name "aidB"	piece NC_000913	get from 4411838 -200 to same +200 direction +
name "bfr"	piece NC_000913	get from 3464823 +200 to same -200 direction -
name "dps"	piece NC_000913	get from 848342 +200 to same -200 direction -
name "gadA"	piece NC_000913	get from 3665698 +200 to same -200 direction -
name "gadB"	piece NC_000913	get from 1570164 +200 to same -200 direction -
name "katE"	piece NC_000913	get from 1811775 -200 to same +200 direction +
name "osmB"	piece NC_000913	get from 1341554 +200 to same -200 direction -
name "osmC"	piece NC_000913	get from 1554575 -200 to same +200 direction +
name "osmY"	piece NC_000913	get from 4609124 -200 to same +200 direction +
name "otsA"	piece NC_000913	get from 1979817 +200 to same -200 direction -
name "otsBp"	piece NC_000913	get from 1980562 +200 to same -200 direction -
name "otsBp2"	piece NC_000913	get from 1980528 +200 to same -200 direction -
name "psiF"	piece NC_000913	get from 402403 -200 to same +200 direction +
name "treA"	piece NC_000913	get from 1246698 +200 to same -200 direction -
name "treF"	piece NC_000913	get from 3667440 -200 to same +200 direction +
name "uspB"	piece NC_000913	get from 3637931 +200 to same -200 direction -
name "gadC"	piece NC_000913	get from 1568623 +200 to same -200 direction -
name "cbpA"	piece NC_000913	get from 1063102 +200 to same -200 direction -
name "hchA"	piece NC_000913	get from 2033588 -200 to same +200 direction +
name "sra"	piece NC_000913	get from 1554125 +200 to same -200 direction -
name "hinT"	piece NC_000913	get from 1160848 -200 to same +200 direction +
name "yjgH"	piece NC_000913	get from 4471337 +200 to same -200 direction -
name "yhbO"	piece NC_000913	get from 3296800 -200 to same +200 direction +
name "csiD"	piece NC_000913	get from 2786898 -200 to same +200 direction +
name "elaB"	piece NC_000913	get from 2379183 +200 to same -200 direction -
name "erfK"	piece NC_000913	get from 2061439 +200 to same -200 direction -
name "fic"	piece NC_000913	get from 3489730 +200 to same -200 direction -
name "msyB"	piece NC_000913	get from 1113488 +200 to same -200 direction -
name "yaiA"	piece NC_000913	get from 406070 -200 to same +200 direction +
name "yajO"	piece NC_000913	get from 437563 +200 to same -200 direction -
name "ybdK"	piece NC_000913	get from 606696 +200 to same -200 direction -
name "ybeL"	piece NC_000913	get from 674149 -200 to same +200 direction +
name "ybgAp1"	piece NC_000913	get from 738135 -200 to same +200 direction +
name "ybgAp2"	piece NC_000913	get from 738095 -200 to same +200 direction +
name "ybgS"	piece NC_000913	get from 784747 +200 to same -200 direction -
name "pgl"	piece NC_000913	get from 797721 -200 to same +200 direction +
name "ybjP"	piece NC_000913	get from 903776 +200 to same -200 direction -
name "yceK"	piece NC_000913	get from 1112737 -200 to same +200 direction +
name "ycgB"	piece NC_000913	get from 1236560 +200 to same -200 direction -
name "ycgZ"	piece NC_000913	get from 1214909 -200 to same +200 direction +
name "yciF"	piece NC_000913	get from 1314230 +200 to same -200 direction -
name "yciG"	piece NC_000913	get from 1314412 +200 to same -200 direction -
name "ydaM"	piece NC_000913	get from 1405959 +200 to same -200 direction -
name "stfQ"	piece NC_000913	get from 1634095 +200 to same -200 direction -
name "ydgA"	piece NC_000913	get from 1687763 -200 to same +200 direction +
name "yeaG"	piece NC_000913	get from 1864716 -200 to same +200 direction +
name "yebF"	piece NC_000913	get from 1928865 +200 to same -200 direction -
name "yeeP"	piece NC_000913	get from 2068431 -200 to same +200 direction +
name "yegP"	piece NC_000913	get from 2162728 -200 to same +200 direction +
name "yegS"	piece NC_000913	get from 2166494 -200 to same +200 direction +
name "yfiL"	piece NC_000913	get from 2739149 -200 to same +200 direction +
name "ygaM"	piece NC_000913	get from 2798090 -200 to same +200 direction +
name "ygaU"	piece NC_000913	get from 2795162 +200 to same -200 direction -
name "ygbA"	piece NC_000913	get from 2854926 +200 to same -200 direction -
name "ygfS"	piece NC_000913	get from 3027224 +200 to same -200 direction -
name "yggEp1"	piece NC_000913	get from 3066201 +200 to same -200 direction -
name "yggEp2"	piece NC_000913	get from 3066504 +200 to same -200 direction -
name "yghA"	piece NC_000913	get from 3147526 -200 to same +200 direction +
name "ygiW"	piece NC_000913	get from 3167835 +200 to same -200 direction -
name "yhfG"	piece NC_000913	get from 3489730 +200 to same -200 direction -
name "yhhA"	piece NC_000913	get from 3584651 -200 to same +200 direction +
name "yhjG"	piece NC_000913	get from 3676760 +200 to same -200 direction -
name "yjbJ"	piece NC_000913	get from 4257147 -200 to same +200 direction +
name "nsrR"	piece NC_000913	get from 4404131 -200 to same +200 direction +
name "yjgR"	piece NC_000913	get from 4488163 +200 to same -200 direction -
name "nanM"	piece NC_000913	get from 4536858 +200 to same -200 direction -
name "ymgA"	piece NC_000913	get from 1215119 -200 to same +200 direction +
name "ynhG"	piece NC_000913	get from 1756896 +200 to same -200 direction -
name "ynjF"	piece NC_000913	get from 1839608 +200 to same -200 direction -
name "yodC"	piece NC_000913	get from 2026499 +200 to same -200 direction -
name "yodD"	piece NC_000913	get from 2022882 -200 to same +200 direction +
name "yqjC"	piece NC_000913	get from 3246858 -200 to same +200 direction +
name "yqjD"	piece NC_000913	get from 3247206 -200 to same +200 direction +
name "yqjE"	piece NC_000913	get from 3247206 -200 to same +200 direction +
name "ygjK"	piece NC_000913	get from 3226680 -200 to same +200 direction +
name "adhEp2"	piece NC_000913	get from 1297588 +200 to same -200 direction -
name "adrAp"	piece NC_000913	get from 402854 -200 to same +200 direction +
name "aldBp"	piece NC_000913	get from 3754624 +200 to same -200 direction -
name "ansPp1"	piece NC_000913	get from 1524095 +200 to same -200 direction -
name "ansPp2"	piece NC_000913	get from 1524101 +200 to same -200 direction -
name "astCp3"	piece NC_000913	get from 1830117 +200 to same -200 direction -
name "cfap2"	piece NC_000913	get from 1739337 -200 to same +200 direction +
name "csrAp3"	piece NC_000913	get from 2817359 +200 to same -200 direction -
name "ecnBp"	piece NC_000913	get from 4374481 -200 to same +200 direction +
name "evgAp1"	piece NC_000913	get from 2481608 -200 to same +200 direction +
name "fadLp"	piece NC_000913	get from 2459170 -200 to same +200 direction +
name "ftsQp2"	piece NC_000913	get from 102690 -200 to same +200 direction +
name "gadEp"	piece NC_000913	get from 3656306 -200 to same +200 direction +
name "gadEp1"	piece NC_000913	get from 3656212 -200 to same +200 direction +
name "gadYp"	piece NC_000913	get from 3662836 -200 to same +200 direction +
name "glgCp3"	piece NC_000913	get from 3567647 +200 to same -200 direction -
name "glgSp1"	piece NC_000913	get from 3190105 +200 to same -200 direction -
name "glgSp2"	piece NC_000913	get from 3190090 +200 to same -200 direction -
name "hmpAp"	piece NC_000913	get from 2683764 -200 to same +200 direction +
name "ihfAp4"	piece NC_000913	get from 1793805 +200 to same -200 direction -
name "ihfBp"	piece NC_000913	get from 962908 -200 to same +200 direction +
name "luxSp1"	piece NC_000913	get from 2813141 +200 to same -200 direction -
name "nhaAp2"	piece NC_000913	get from 17245 -200 to same +200 direction +
name "osmFp"	piece NC_000913	get from 2217606 +200 to same -200 direction -
name "pcnBp4"	piece NC_000913	get from 159443 +200 to same -200 direction -
name "pfkBp1"	piece NC_000913	get from 1804318 -200 to same +200 direction +
name "pfkBp2"	piece NC_000913	get from 1804286 -200 to same +200 direction +
name "proPp2"	piece NC_000913	get from 4328378 -200 to same +200 direction +
name "puuDp"	piece NC_000913	get from 1359012 -200 to same +200 direction +
name "rraAp"	piece NC_000913	get from 4117434 +200 to same -200 direction -
name "rsdp1"	piece NC_000913	get from 4195033 +200 to same -200 direction -
name "sodCp"	piece NC_000913	get from 1722756 +200 to same -200 direction -
name "speBp"	piece NC_000913	get from 3082022 +200 to same -200 direction -
name "tolCp4"	piece NC_000913	get from 3176022 -200 to same +200 direction +
name "xthAp"	piece NC_000913	get from 1830366 -200 to same +200 direction +
name "yadVp2"	piece NC_000913	get from 156280 +200 to same -200 direction -
name "yciZp"	piece NC_000913	get from 1342722 +200 to same -200 direction -
name "yddGp"	piece NC_000913	get from 1545283 +200 to same -200 direction -
name "ydhYp"	piece NC_000913	get from 1752725 +200 to same -200 direction -
name "yeiLp"	piece NC_000913	get from 2253255 -200 to same +200 direction +
name "yihGp"	piece NC_000913	get from 4044736 +200 to same -200 direction -
name "ytfKp"	piece NC_000913	get from 4437480 -200 to same +200 direction +
(* instshift 1.64, shifted 0 bases, no change to range, no splatter *)
(* proximal gets *)
title 'target'
name "adhP"	piece NC_000913	get from 1552148 -200 to same +200 direction +
name "amyA"	piece NC_000913	get from 2004111 +200 to same -200 direction -
name "dkgA"	piece NC_000913	get from 3154501 +200 to same -200 direction -
name "gabD"	piece NC_000913	get from 2788882 +200 to same -200 direction -
name "hdhA"	piece NC_000913	get from 1696126 -200 to same +200 direction +
name "narU"	piece NC_000913	get from 1542233 -200 to same +200 direction +
name "narY"	piece NC_000913	get from 1537060 -200 to same +200 direction +
name "poxB"	piece NC_000913	get from 910693 -200 to same +200 direction +
name "qorA"	piece NC_000913	get from 4262329 -200 to same +200 direction +
name "talAp1"	piece NC_000913	get from 2576567 +200 to same -200 direction -
name "talAp2"	piece NC_000913	get from 2576549 +200 to same -200 direction -
name "tam"	piece NC_000913	get from 1604994 +200 to same -200 direction -
name "tktB"	piece NC_000913	get from 2577311 +200 to same -200 direction -
name "ugpQ"	piece NC_000913	get from 3586376 -200 to same +200 direction +
name "glsA"	piece NC_000913	get from 510811 +200 to same -200 direction -
name "ybaY"	piece NC_000913	get from 474482 +200 to same -200 direction -
name "ycaC"	piece NC_000913	get from 944881 -200 to same +200 direction +
name "yfcF"	piece NC_000913	get from 2418715 -200 to same +200 direction +
name "patA"	piece NC_000913	get from 3217428 +200 to same -200 direction -
name "yhfW"	piece NC_000913	get from 3507933 -200 to same +200 direction +
name "yjcS"	piece NC_000913	get from 4304784 -200 to same +200 direction +
name "yjgB"	piece NC_000913	get from 4494306 -200 to same +200 direction +
name "yncG"	piece NC_000913	get from 1524202 +200 to same -200 direction -
name "ysgA"	piece NC_000913	get from 4014380 -200 to same +200 direction +
name "bolA"	piece NC_000913	get from 453508 +200 to same -200 direction -
name "chaB"	piece NC_000913	get from 1271242 +200 to same -200 direction -
name "csiR"	piece NC_000913	get from 2793600 +200 to same -200 direction -
name "gadW"	piece NC_000913	get from 3662720 -200 to same +200 direction +
name "gadX"	piece NC_000913	get from 3664046 -200 to same +200 direction +
name "gmr"	piece NC_000913	get from 1344920 -200 to same +200 direction +
name "pdhR"	piece NC_000913	get from 121880 +200 to same -200 direction -
name "rssB"	piece NC_000913	get from 1289397 +200 to same -200 direction -
name "wrbA"	piece NC_000913	get from 1067072 -200 to same +200 direction +
name "yiaG"	piece NC_000913	get from 3717405 +200 to same -200 direction -
name "artPp1"	piece NC_000913	get from 903082 -200 to same +200 direction +
name "artPp2"	piece NC_000913	get from 903110 -200 to same +200 direction +
name "artPp3"	piece NC_000913	get from 903110 -200 to same +200 direction +
name "blc"	piece NC_000913	get from 4375811 -200 to same +200 direction +
name "mscL"	piece NC_000913	get from 3435961 +200 to same -200 direction -
name "potF"	piece NC_000913	get from 892821 +200 to same -200 direction -
name "rssA"	piece NC_000913	get from 1288089 +200 to same -200 direction -
name "ugpB"	piece NC_000913	get from 3590580 -200 to same +200 direction +
name "ugpC"	piece NC_000913	get from 3587424 -200 to same +200 direction +
name "ybiO"	piece NC_000913	get from 844776 -200 to same +200 direction +
name "ybiP"	piece NC_000913	get from 851922 -200 to same +200 direction +
name "ydcS"	piece NC_000913	get from 1509574 +200 to same -200 direction -
name "ydhJ"	piece NC_000913	get from 1718988 +200 to same -200 direction -
name "yebS"	piece NC_000913	get from 1914212 +200 to same -200 direction -
name "yhhT"	piece NC_000913	get from 3609828 +200 to same -200 direction -
name "yhjD"	piece NC_000913	get from 3671256 +200 to same -200 direction -
name "yphA"	piece NC_000913	get from 2671292 +200 to same -200 direction -
name "yqaE"	piece NC_000913	get from 2795156 -200 to same +200 direction +
name "aidB"	piece NC_000913	get from 4411854 +200 to same -200 direction -
name "bfr"	piece NC_000913	get from 3464817 -200 to same +200 direction +
name "dps"	piece NC_000913	get from 848332 -200 to same +200 direction +
name "gadA"	piece NC_000913	get from 3665678 -200 to same +200 direction +
name "gadB"	piece NC_000913	get from 1570148 -200 to same +200 direction +
name "katE"	piece NC_000913	get from 1811788 +200 to same -200 direction -
name "osmB"	piece NC_000913	get from 1341545 -200 to same +200 direction +
name "osmC"	piece NC_000913	get from 1554581 +200 to same -200 direction -
name "osmY"	piece NC_000913	get from 4609124 +200 to same -200 direction -
name "otsA"	piece NC_000913	get from 1979801 -200 to same +200 direction +
name "otsBp"	piece NC_000913	get from 1980546 -200 to same +200 direction +
name "otsBp2"	piece NC_000913	get from 1980508 -200 to same +200 direction +
name "psiF"	piece NC_000913	get from 402410 +200 to same -200 direction -
name "treA"	piece NC_000913	get from 1246692 -200 to same +200 direction +
name "treF"	piece NC_000913	get from 3667466 +200 to same -200 direction -
name "uspB"	piece NC_000913	get from 3637922 -200 to same +200 direction +
name "gadC"	piece NC_000913	get from 1568617 -200 to same +200 direction +
name "cbpA"	piece NC_000913	get from 1063096 -200 to same +200 direction +
name "hchA"	piece NC_000913	get from 2033609 +200 to same -200 direction -
name "sra"	piece NC_000913	get from 1554118 -200 to same +200 direction +
name "hinT"	piece NC_000913	get from 1160858 +200 to same -200 direction -
name "yjgH"	piece NC_000913	get from 4471331 -200 to same +200 direction +
name "yhbO"	piece NC_000913	get from 3296806 +200 to same -200 direction -
name "csiD"	piece NC_000913	get from 2786904 +200 to same -200 direction -
name "elaB"	piece NC_000913	get from 2379176 -200 to same +200 direction +
name "erfK"	piece NC_000913	get from 2061422 -200 to same +200 direction +
name "fic"	piece NC_000913	get from 3489723 -200 to same +200 direction +
name "msyB"	piece NC_000913	get from 1113481 -200 to same +200 direction +
name "yaiA"	piece NC_000913	get from 406078 +200 to same -200 direction -
name "yajO"	piece NC_000913	get from 437557 -200 to same +200 direction +
name "ybdK"	piece NC_000913	get from 606683 -200 to same +200 direction +
name "ybeL"	piece NC_000913	get from 674167 +200 to same -200 direction -
name "ybgAp1"	piece NC_000913	get from 738164 +200 to same -200 direction -
name "ybgAp2"	piece NC_000913	get from 738099 +200 to same -200 direction -
name "ybgS"	piece NC_000913	get from 784731 -200 to same +200 direction +
name "pgl"	piece NC_000913	get from 797728 +200 to same -200 direction -
name "ybjP"	piece NC_000913	get from 903770 -200 to same +200 direction +
name "yceK"	piece NC_000913	get from 1112743 +200 to same -200 direction -
name "ycgB"	piece NC_000913	get from 1236550 -200 to same +200 direction +
name "ycgZ"	piece NC_000913	get from 1214932 +200 to same -200 direction -
name "yciF"	piece NC_000913	get from 1314224 -200 to same +200 direction +
name "yciG"	piece NC_000913	get from 1314393 -200 to same +200 direction +
name "ydaM"	piece NC_000913	get from 1405946 -200 to same +200 direction +
name "stfQ"	piece NC_000913	get from 1634088 -200 to same +200 direction +
name "ydgA"	piece NC_000913	get from 1687776 +200 to same -200 direction -
name "yeaG"	piece NC_000913	get from 1864724 +200 to same -200 direction -
name "yebF"	piece NC_000913	get from 1928840 -200 to same +200 direction +
name "yeeP"	piece NC_000913	get from 2068437 +200 to same -200 direction -
name "yegP"	piece NC_000913	get from 2162734 +200 to same -200 direction -
name "yegS"	piece NC_000913	get from 2166511 +200 to same -200 direction -
name "yfiL"	piece NC_000913	get from 2739155 +200 to same -200 direction -
name "ygaM"	piece NC_000913	get from 2798096 +200 to same -200 direction -
name "ygaU"	piece NC_000913	get from 2795156 -200 to same +200 direction +
name "ygbA"	piece NC_000913	get from 2854915 -200 to same +200 direction +
name "ygfS"	piece NC_000913	get from 3027195 -200 to same +200 direction +
name "yggEp1"	piece NC_000913	get from 3066195 -200 to same +200 direction +
name "yggEp2"	piece NC_000913	get from 3066495 -200 to same +200 direction +
name "yghA"	piece NC_000913	get from 3147532 +200 to same -200 direction -
name "ygiW"	piece NC_000913	get from 3167822 -200 to same +200 direction +
name "yhfG"	piece NC_000913	get from 3489723 -200 to same +200 direction +
name "yhhA"	piece NC_000913	get from 3584657 +200 to same -200 direction -
name "yhjG"	piece NC_000913	get from 3676754 -200 to same +200 direction +
name "yjbJ"	piece NC_000913	get from 4257157 +200 to same -200 direction -
name "nsrR"	piece NC_000913	get from 4404142 +200 to same -200 direction -
name "yjgR"	piece NC_000913	get from 4488155 -200 to same +200 direction +
name "nanM"	piece NC_000913	get from 4536848 -200 to same +200 direction +
name "ymgA"	piece NC_000913	get from 1215125 +200 to same -200 direction -
name "ynhG"	piece NC_000913	get from 1756877 -200 to same +200 direction +
name "ynjF"	piece NC_000913	get from 1839602 -200 to same +200 direction +
name "yodC"	piece NC_000913	get from 2026491 -200 to same +200 direction +
name "yodD"	piece NC_000913	get from 2022895 +200 to same -200 direction -
name "yqjC"	piece NC_000913	get from 3246867 +200 to same -200 direction -
name "yqjD"	piece NC_000913	get from 3247212 +200 to same -200 direction -
name "yqjE"	piece NC_000913	get from 3247212 +200 to same -200 direction -
name "ygjK"	piece NC_000913	get from 3226686 +200 to same -200 direction -
name "adhEp2"	piece NC_000913	get from 1297579 -200 to same +200 direction +
name "adrAp"	piece NC_000913	get from 402876 +200 to same -200 direction -
name "aldBp"	piece NC_000913	get from 3754600 -200 to same +200 direction +
name "ansPp1"	piece NC_000913	get from 1524088 -200 to same +200 direction +
name "ansPp2"	piece NC_000913	get from 1524088 -200 to same +200 direction +
name "astCp3"	piece NC_000913	get from 1830101 -200 to same +200 direction +
name "cfap2"	piece NC_000913	get from 1739359 +200 to same -200 direction -
name "csrAp3"	piece NC_000913	get from 2817334 -200 to same +200 direction +
name "ecnBp"	piece NC_000913	get from 4374488 +200 to same -200 direction -
name "evgAp1"	piece NC_000913	get from 2481617 +200 to same -200 direction -
name "fadLp"	piece NC_000913	get from 2459181 +200 to same -200 direction -
name "ftsQp2"	piece NC_000913	get from 102701 +200 to same -200 direction -
name "gadEp"	piece NC_000913	get from 3656313 +200 to same -200 direction -
name "gadEp1"	piece NC_000913	get from 3656220 +200 to same -200 direction -
name "gadYp"	piece NC_000913	get from 3662836 +200 to same -200 direction -
name "glgCp3"	piece NC_000913	get from 3567641 -200 to same +200 direction +
name "glgSp1"	piece NC_000913	get from 3190092 -200 to same +200 direction +
name "glgSp2"	piece NC_000913	get from 3190063 -200 to same +200 direction +
name "hmpAp"	piece NC_000913	get from 2683770 +200 to same -200 direction -
name "ihfAp4"	piece NC_000913	get from 1793795 -200 to same +200 direction +
name "ihfBp"	piece NC_000913	get from 962927 +200 to same -200 direction -
name "luxSp1"	piece NC_000913	get from 2813135 -200 to same +200 direction +
name "nhaAp2"	piece NC_000913	get from 17264 +200 to same -200 direction -
name "osmFp"	piece NC_000913	get from 2217590 -200 to same +200 direction +
name "pcnBp4"	piece NC_000913	get from 159431 -200 to same +200 direction +
name "pfkBp1"	piece NC_000913	get from 1804332 +200 to same -200 direction -
name "pfkBp2"	piece NC_000913	get from 1804295 +200 to same -200 direction -
name "proPp2"	piece NC_000913	get from 4328382 +200 to same -200 direction -
name "puuDp"	piece NC_000913	get from 1359022 +200 to same -200 direction -
name "rraAp"	piece NC_000913	get from 4117427 -200 to same +200 direction +
name "rsdp1"	piece NC_000913	get from 4195026 -200 to same +200 direction +
name "sodCp"	piece NC_000913	get from 1722750 -200 to same +200 direction +
name "speBp"	piece NC_000913	get from 3082019 -200 to same +200 direction +
name "tolCp4"	piece NC_000913	get from 3176045 +200 to same -200 direction -
name "xthAp"	piece NC_000913	get from 1830374 +200 to same -200 direction -
name "yadVp2"	piece NC_000913	get from 156272 -200 to same +200 direction +
name "yciZp"	piece NC_000913	get from 1342699 -200 to same +200 direction +
name "yddGp"	piece NC_000913	get from 1545277 -200 to same +200 direction +
name "ydhYp"	piece NC_000913	get from 1752713 -200 to same +200 direction +
name "yeiLp"	piece NC_000913	get from 2253279 +200 to same -200 direction -
name "yihGp"	piece NC_000913	get from 4044723 -200 to same +200 direction +
name "ytfKp"	piece NC_000913	get from 4437495 +200 to same -200 direction -
