## Supplement_for_sigma38_paper-directory for "*Escherichia coli σ*^38^ promoters use two UP elements instead of a −35 element: resolution of a paradox and discovery that *σ*^38^ transcribes ribosomal promoters": sigma38.169.distalUP.inst.txt

title '169 sigma38 distal UP element sites';
default out-of-range reduce-range;
default numbering piece;
organism E.coli-str.-K-12-substr.-MG1655;
chromosome E.coli-str.-K-12-substr.-MG1655;
name "adhP"; piece NC_000913; get from	1552154 +200 to same -200 dir -;
name "amyA"; piece NC_000913; get from	2004101 -200 to same +200 dir +;
name "dkgA"; piece NC_000913; get from	3154484 -200 to same +200 dir +;
name "gabD"; piece NC_000913; get from	2788876 -200 to same +200 dir +;
name "hdhA"; piece NC_000913; get from	1696126 +200 to same -200 dir -;
name "narU"; piece NC_000913; get from	1542239 +200 to same -200 dir -;
name "narY"; piece NC_000913; get from	1537069 +200 to same -200 dir -;
name "poxB"; piece NC_000913; get from	910699 +200 to same -200 dir -;
name "qorA"; piece NC_000913; get from	4262352 +200 to same -200 dir -;
name "talAp1"; piece NC_000913; get from	2576550 -200 to same +200 dir +;
name "talAp2"; piece NC_000913; get from	2576541 -200 to same +200 dir +;
name "tam"; piece NC_000913; get from	1604988 -200 to same +200 dir +;
name "tktB"; piece NC_000913; get from	2577305 -200 to same +200 dir +;
name "ugpQ"; piece NC_000913; get from	3586383 +200 to same -200 dir -;
name "glsA"; piece NC_000913; get from	510805 -200 to same +200 dir +;
name "ybaY"; piece NC_000913; get from	474476 -200 to same +200 dir +;
name "ycaC"; piece NC_000913; get from	944890 +200 to same -200 dir -;
name "yfcF"; piece NC_000913; get from	2418732 +200 to same -200 dir -;
name "patA"; piece NC_000913; get from	3217414 -200 to same +200 dir +;
name "yhfW"; piece NC_000913; get from	3507940 +200 to same -200 dir -;
name "yjcS"; piece NC_000913; get from	4304790 +200 to same -200 dir -;
name "yjgB"; piece NC_000913; get from	4494323 +200 to same -200 dir -;
name "yncG"; piece NC_000913; get from	1524194 -200 to same +200 dir +;
name "ysgA"; piece NC_000913; get from	4014388 +200 to same -200 dir -;
name "bolA"; piece NC_000913; get from	453500 -200 to same +200 dir +;
name "chaB"; piece NC_000913; get from	1271236 -200 to same +200 dir +;
name "csiR"; piece NC_000913; get from	2793594 -200 to same +200 dir +;
name "gadW"; piece NC_000913; get from	3662726 +200 to same -200 dir -;
name "gadX"; piece NC_000913; get from	3664075 +200 to same -200 dir -;
name "gmr"; piece NC_000913; get from	1344930 +200 to same -200 dir -;
name "pdhR"; piece NC_000913; get from	121860 -200 to same +200 dir +;
name "rssB"; piece NC_000913; get from	1289377 -200 to same +200 dir +;
name "wrbA"; piece NC_000913; get from	1067091 +200 to same -200 dir -;
name "yiaG"; piece NC_000913; get from	3717387 -200 to same +200 dir +;
name "artPp1"; piece NC_000913; get from	903090 +200 to same -200 dir -;
name "artPp2"; piece NC_000913; get from	903117 +200 to same -200 dir -;
name "artPp3"; piece NC_000913; get from	903117 +200 to same -200 dir -;
name "blc"; piece NC_000913; get from	4375818 +200 to same -200 dir -;
name "mscL"; piece NC_000913; get from	3435955 -200 to same +200 dir +;
name "potF"; piece NC_000913; get from	892811 -200 to same +200 dir +;
name "rssA"; piece NC_000913; get from	1288083 -200 to same +200 dir +;
name "ugpB"; piece NC_000913; get from	3590587 +200 to same -200 dir -;
name "ugpC"; piece NC_000913; get from	3587430 +200 to same -200 dir -;
name "ybiO"; piece NC_000913; get from	844782 +200 to same -200 dir -;
name "ybiP"; piece NC_000913; get from	851949 +200 to same -200 dir -;
name "ydcS"; piece NC_000913; get from	1509563 -200 to same +200 dir +;
name "ydhJ"; piece NC_000913; get from	1718978 -200 to same +200 dir +;
name "yebS"; piece NC_000913; get from	1914204 -200 to same +200 dir +;
name "yhhT"; piece NC_000913; get from	3609809 -200 to same +200 dir +;
name "yhjD"; piece NC_000913; get from	3671250 -200 to same +200 dir +;
name "yphA"; piece NC_000913; get from	2671286 -200 to same +200 dir +;
name "yqaE"; piece NC_000913; get from	2795162 +200 to same -200 dir -;
name "aidB"; piece NC_000913; get from	4411838 -200 to same +200 dir +;
name "bfr"; piece NC_000913; get from	3464823 +200 to same -200 dir -;
name "dps"; piece NC_000913; get from	848342 +200 to same -200 dir -;
name "gadA"; piece NC_000913; get from	3665698 +200 to same -200 dir -;
name "gadB"; piece NC_000913; get from	1570164 +200 to same -200 dir -;
name "katE"; piece NC_000913; get from	1811775 -200 to same +200 dir +;
name "osmB"; piece NC_000913; get from	1341554 +200 to same -200 dir -;
name "osmC"; piece NC_000913; get from	1554575 -200 to same +200 dir +;
name "osmY"; piece NC_000913; get from	4609124 -200 to same +200 dir +;
name "otsA"; piece NC_000913; get from	1979817 +200 to same -200 dir -;
name "otsBp"; piece NC_000913; get from	1980562 +200 to same -200 dir -;
name "otsBp2"; piece NC_000913; get from	1980528 +200 to same -200 dir -;
name "psiF"; piece NC_000913; get from	402403 -200 to same +200 dir +;
name "treA"; piece NC_000913; get from	1246698 +200 to same -200 dir -;
name "treF"; piece NC_000913; get from	3667440 -200 to same +200 dir +;
name "uspB"; piece NC_000913; get from	3637931 +200 to same -200 dir -;
name "gadC"; piece NC_000913; get from	1568623 +200 to same -200 dir -;
name "cbpA"; piece NC_000913; get from	1063102 +200 to same -200 dir -;
name "hchA"; piece NC_000913; get from	2033588 -200 to same +200 dir +;
name "sra"; piece NC_000913; get from	1554125 +200 to same -200 dir -;
name "hinT"; piece NC_000913; get from	1160848 -200 to same +200 dir +;
name "yjgH"; piece NC_000913; get from	4471337 +200 to same -200 dir -;
name "yhbO"; piece NC_000913; get from	3296800 -200 to same +200 dir +;
name "csiD"; piece NC_000913; get from	2786898 -200 to same +200 dir +;
name "elaB"; piece NC_000913; get from	2379183 +200 to same -200 dir -;
name "erfK"; piece NC_000913; get from	2061439 +200 to same -200 dir -;
name "fic"; piece NC_000913; get from	3489730 +200 to same -200 dir -;
name "msyB"; piece NC_000913; get from	1113488 +200 to same -200 dir -;
name "yaiA"; piece NC_000913; get from	406070 -200 to same +200 dir +;
name "yajO"; piece NC_000913; get from	437563 +200 to same -200 dir -;
name "ybdK"; piece NC_000913; get from	606696 +200 to same -200 dir -;
name "ybeL"; piece NC_000913; get from	674149 -200 to same +200 dir +;
name "ybgAp1"; piece NC_000913; get from	738135 -200 to same +200 dir +;
name "ybgAp2"; piece NC_000913; get from	738095 -200 to same +200 dir +;
name "ybgS"; piece NC_000913; get from	784747 +200 to same -200 dir -;
name "pgl"; piece NC_000913; get from	797721 -200 to same +200 dir +;
name "ybjP"; piece NC_000913; get from	903776 +200 to same -200 dir -;
name "yceK"; piece NC_000913; get from	1112737 -200 to same +200 dir +;
name "ycgB"; piece NC_000913; get from	1236560 +200 to same -200 dir -;
name "ycgZ"; piece NC_000913; get from	1214909 -200 to same +200 dir +;
name "yciF"; piece NC_000913; get from	1314230 +200 to same -200 dir -;
name "yciG"; piece NC_000913; get from	1314412 +200 to same -200 dir -;
name "ydaM"; piece NC_000913; get from	1405959 +200 to same -200 dir -;
name "stfQ"; piece NC_000913; get from	1634095 +200 to same -200 dir -;
name "ydgA"; piece NC_000913; get from	1687763 -200 to same +200 dir +;
name "yeaG"; piece NC_000913; get from	1864716 -200 to same +200 dir +;
name "yebF"; piece NC_000913; get from	1928865 +200 to same -200 dir -;
name "yeeP"; piece NC_000913; get from	2068431 -200 to same +200 dir +;
name "yegP"; piece NC_000913; get from	2162728 -200 to same +200 dir +;
name "yegS"; piece NC_000913; get from	2166494 -200 to same +200 dir +;
name "yfiL"; piece NC_000913; get from	2739149 -200 to same +200 dir +;
name "ygaM"; piece NC_000913; get from	2798090 -200 to same +200 dir +;
name "ygaU"; piece NC_000913; get from	2795162 +200 to same -200 dir -;
name "ygbA"; piece NC_000913; get from	2854926 +200 to same -200 dir -;
name "ygfS"; piece NC_000913; get from	3027224 +200 to same -200 dir -;
name "yggEp1"; piece NC_000913; get from	3066201 +200 to same -200 dir -;
name "yggEp2"; piece NC_000913; get from	3066504 +200 to same -200 dir -;
name "yghA"; piece NC_000913; get from	3147526 -200 to same +200 dir +;
name "ygiW"; piece NC_000913; get from	3167835 +200 to same -200 dir -;
name "yhfG"; piece NC_000913; get from	3489730 +200 to same -200 dir -;
name "yhhA"; piece NC_000913; get from	3584651 -200 to same +200 dir +;
name "yhjG"; piece NC_000913; get from	3676760 +200 to same -200 dir -;
name "yjbJ"; piece NC_000913; get from	4257147 -200 to same +200 dir +;
name "nsrR"; piece NC_000913; get from	4404131 -200 to same +200 dir +;
name "yjgR"; piece NC_000913; get from	4488163 +200 to same -200 dir -;
name "nanM"; piece NC_000913; get from	4536858 +200 to same -200 dir -;
name "ymgA"; piece NC_000913; get from	1215119 -200 to same +200 dir +;
name "ynhG"; piece NC_000913; get from	1756896 +200 to same -200 dir -;
name "ynjF"; piece NC_000913; get from	1839608 +200 to same -200 dir -;
name "yodC"; piece NC_000913; get from	2026499 +200 to same -200 dir -;
name "yodD"; piece NC_000913; get from	2022882 -200 to same +200 dir +;
name "yqjC"; piece NC_000913; get from	3246858 -200 to same +200 dir +;
name "yqjD"; piece NC_000913; get from	3247206 -200 to same +200 dir +;
name "yqjE"; piece NC_000913; get from	3247206 -200 to same +200 dir +;
name "ygjK"; piece NC_000913; get from	3226680 -200 to same +200 dir +;
name "adhEp2"; piece NC_000913; get from	1297588 +200 to same -200 dir -;
name "adrAp"; piece NC_000913; get from	402854 -200 to same +200 dir +;
name "aldBp"; piece NC_000913; get from	3754624 +200 to same -200 dir -;
name "ansPp1"; piece NC_000913; get from	1524095 +200 to same -200 dir -;
name "ansPp2"; piece NC_000913; get from	1524101 +200 to same -200 dir -;
name "astCp3"; piece NC_000913; get from	1830117 +200 to same -200 dir -;
name "cfap2"; piece NC_000913; get from	1739337 -200 to same +200 dir +;
name "csrAp3"; piece NC_000913; get from	2817359 +200 to same -200 dir -;
name "ecnBp"; piece NC_000913; get from	4374481 -200 to same +200 dir +;
name "evgAp1"; piece NC_000913; get from	2481608 -200 to same +200 dir +;
name "fadLp"; piece NC_000913; get from	2459170 -200 to same +200 dir +;
name "ftsQp2"; piece NC_000913; get from	102690 -200 to same +200 dir +;
name "gadEp"; piece NC_000913; get from	3656306 -200 to same +200 dir +;
name "gadEp1"; piece NC_000913; get from	3656212 -200 to same +200 dir +;
name "gadYp"; piece NC_000913; get from	3662836 -200 to same +200 dir +;
name "glgCp3"; piece NC_000913; get from	3567647 +200 to same -200 dir -;
name "glgSp1"; piece NC_000913; get from	3190105 +200 to same -200 dir -;
name "glgSp2"; piece NC_000913; get from	3190090 +200 to same -200 dir -;
name "hmpAp"; piece NC_000913; get from	2683764 -200 to same +200 dir +;
name "ihfAp4"; piece NC_000913; get from	1793805 +200 to same -200 dir -;
name "ihfBp"; piece NC_000913; get from	962908 -200 to same +200 dir +;
name "luxSp1"; piece NC_000913; get from	2813141 +200 to same -200 dir -;
name "nhaAp2"; piece NC_000913; get from	17245 -200 to same +200 dir +;
name "osmFp"; piece NC_000913; get from	2217606 +200 to same -200 dir -;
name "pcnBp4"; piece NC_000913; get from	159443 +200 to same -200 dir -;
name "pfkBp1"; piece NC_000913; get from	1804318 -200 to same +200 dir +;
name "pfkBp2"; piece NC_000913; get from	1804286 -200 to same +200 dir +;
name "proPp2"; piece NC_000913; get from	4328378 -200 to same +200 dir +;
name "puuDp"; piece NC_000913; get from	1359012 -200 to same +200 dir +;
name "rraAp"; piece NC_000913; get from	4117434 +200 to same -200 dir -;
name "rsdp1"; piece NC_000913; get from	4195033 +200 to same -200 dir -;
name "sodCp"; piece NC_000913; get from	1722756 +200 to same -200 dir -;
name "speBp"; piece NC_000913; get from	3082022 +200 to same -200 dir -;
name "tolCp4"; piece NC_000913; get from	3176022 -200 to same +200 dir +;
name "xthAp"; piece NC_000913; get from	1830366 -200 to same +200 dir +;
name "yadVp2"; piece NC_000913; get from	156280 +200 to same -200 dir -;
name "yciZp"; piece NC_000913; get from	1342722 +200 to same -200 dir -;
name "yddGp"; piece NC_000913; get from	1545283 +200 to same -200 dir -;
name "ydhYp"; piece NC_000913; get from	1752725 +200 to same -200 dir -;
name "yeiLp"; piece NC_000913; get from	2253255 -200 to same +200 dir +;
name "yihGp"; piece NC_000913; get from	4044736 +200 to same -200 dir -;
name "ytfKp"; piece NC_000913; get from	4437480 -200 to same +200 dir +;
