## Supplement_for_sigma38_paper-directory for "*Escherichia coli σ*^38^ promoters use two UP elements instead of a −35 element: resolution of a paradox and discovery that *σ*^38^ transcribes ribosomal promoters": Supplementary_Table_S1.csv

Promoter sequences used for in vitro transcription experiments
Promoter name	Sequence
rrnB P1 WT	5'-	acgctcgaaaaactggcagttttaggctgatttggttgaatgttgcgcggtcagaaaattattttaaatttcctcttgtcaggccggaataactccctataatgcgccacca	-3'
rrnB P1 -10 mt	5'-	acgctcgaaaaactggcagttttaggctgatttggttgaatgttgcgcggtcagaaaattattttaaatttcctcttgtcaggccggaataactccccgccgggcgccacca	-3'
rrnB P1 up mt	5'-	acgctcgaaaaactggcagttttaggctgatttggttgaatgttgcgcggtcacgggcccggcccgggcccgctcttgtcaggccggaataactccctataatgcgccacca	-3'
rrnB P1 -35 mt	5'-	acgctcgaaaaactggcagttttaggctgatttggttgaatgttgcgcggtcagaaaattattttaaatttccctccaccgcagcggaataactccctataatgcgccacca	-3'
bolA P1 WT	5'-	cttgacggaaaaaccaggacgaaacctaaatatttgttgttaagctgcaatggaaacggtaaaagcggctagtatttaaagggatggatgacatctc	-3'
bolA P1 -10 mt	5'-	cttgacggaaaaaccaggacgaaacctaaatatttgttgttaagctgcaatggaaacggtaaaagcgggacgtacataaagggatggatgacatctc	-3'
bolA P1 up mt	5'-	ttgacggaaaaaccaggacgaaacctcagcagtggtagtagggctgcaatggaaacggtaaaagcggctagtatttaaagggatggatgacatctc	-3'
bolA P1 -35 mt	5'-	cttgacggaaaaaccaggacgaaacctaaatatttgttgttaagcctccaccgcagcggtaaaagcggctagtatttaaagggatggatgacatctc	-3'
