## Supplement_for_sigma38_paper-directory for "*Escherichia coli σ*^38^ promoters use two UP elements instead of a −35 element: resolution of a paradox and discovery that *σ*^38^ transcribes ribosomal promoters": Supplementary_Table_S2.csv

Primers to construct the plasmids for in vitro transcription experiments
Primer name	sequence				Target promoter to PCR and construct
rrnB_wt-s	Fw:	5'-	gcGAATTCacgctcgaaaaactggcagt	-3'	rrnB P1 WT
rrnB_wt-a	Rev:	5'-	cgctAAGCTTtggtggcgcattatagggag	-3'
rrnB_-10 mt-a	Rev:	5'-	cgctAAGCTTtggtggcgcccggcggggagttattccggcctg	-3'	rrnB P1 -10 mt
rrnB_up mt_ol-s	Fw:	5'-	gttgaatgttgcgcggtcacgggcccggcccgggcccgctcttgtcaggccggaat	-3'	rrnB P1 up mt
rrnB_up mt_ol-a	Rev:	5'-	attccggcctgacaagagcgggcccgggccgggcccgtgaccgcgcaacattcaac	-3'
rrnB_-35 mt_ol-s	Fw:	5'-	gaaaattattttaaatttccctccaccgcagcggaataactccctataat	-3'	rrnB P1 -35 mt
rrnB_-35 mt_ol-a	Rev:	5'-	attatagggagttattccgctgcggtggagggaaatttaaaataattttc	-3'
bolA_wt-s	Fw:	5'-	gcGAATTCcttgacggaaaaaccaggacgaaacctaaatat	-3'	bolA P1 WT
bolA_wt-a	Rev:	5'-	cgctAAGCTTgagatgtcatccatccctttaaatactagccgcttttaccgtttccattg	-3'
bolA_-10 mt-a	Fw:	5'-	cgctAAGCTTgagatgtcatccatccctttatgtacgtcccgcttttaccgtttcca	-3'	bolA P1 -10 mt
bolA_up mt_ol-s	Fw:	5'-	gaaaaaccaggacgaaacctcagcagtggtagtagggctgcaatggaaacggtaaaagc	-3'	bolA P1 up mt
bolA_up mt_-s	Rev:	5'-	gcGAATTCcttgacggaaaaaccaggacgaaacct	-3'
bolA_-35 mt_ol-s	Fw:	5'-	aggacgaaacctaaatatttgttgttaagcctccaccgcagcggtaaaagcggctagtat	-3'	bolA P1 -35 mt
bolA_-35 mt_ol-a	Fw:	5'-	atactagccgcttttaccgctgcggtggaggcttaacaacaaatatttaggtttcgtcct	-3'
bolA_-35 mt-a	Rev:	5'-	cgctAAGCTTgagatgtcatccatccctttaaatactagccgcttttaccg	-3'
